# An integrase toolbox to record gene-expression during plant development

**DOI:** 10.1101/2022.09.16.508262

**Authors:** Sarah Guiziou, Cassandra J. Maranas, Jonah C. Chu, Jennifer L. Nemhauser

**Affiliations:** Department of Biology, University of Washington, Seattle, Washington 98195, USA

**Author notes:** Author for communication.

## Abstract

There are many open questions about the mechanisms that coordinate the dynamic, multicellular behaviors required for organogenesis. Synthetic circuits that can record *in vivo* signaling networks have been critical in elucidating animal development. Here, we report on the transfer of this technology to plants using orthogonal serine integrases to mediate site-specific and irreversible DNA recombination visualized by switching between fluorescent reporters. When combined with promoters expressed during lateral root initiation, integrases amplified reporter signal and permanently marked all descendants. In addition, we have developed a suite of methods to tune the threshold for integrase switching, including: RNA/protein degradation tags, a nuclear localization signal, and a split-intein system. These tools improved the robustness of integrase-mediated switching with different promoters and the stability of switching behavior over multiple generations. This integrase toolbox can be used to build history-dependent circuits to decode the order of expression during organogenesis in many contexts.
