## Supplementary material for "An integrase toolbox to record gene-expression during plant development": Suppdata2

### Sheet: T1s pDvp-int
Target	Construct #	Construct	Plant Line	Non-Specific	LR Specific	No Switch	Total
444 - PhiC31 target	435	pGATA23-PhiC31-tUBQ1	T1	1	39	2	42
444 - PhiC31 target	436	pGATA23-PhiC31-NLS-tUBQ1	T1	20	3	0	23
444 - PhiC31 target	L1P97	pGATA23-PhiC31-DST-tUBQ1	T1	0	28	3	31
444 - PhiC31 target	439	pARF19-PhiC31-tUBQ1	T1	4	35	4	43
444 - PhiC31 target	440	pARF19-PhiC31-NLS-tUBQ1	T1	21	0	0	21
444 - PhiC31 target	472	pARF19-PhiC31-DST-tUBQ1	T1	0	17	2	19
444 - PhiC31 target	503	pLBD16-PhiC31-tUBQ1	T1	13	7	3	23
444 - PhiC31 target	504	pLBD16-PhiC31NLS-tUBQ1	T1	30	0	0	30
444 - PhiC31 target	L1P96	pLBD16-PhiC31-DST-tUBQ1	T1	26	0	10	36

### Sheet: T2s pDvp-int
Target	Construct #	Construct	Plant Line	Non-Specific	LR Specific	No Switch	Total
444 - PhiC31 target	435	pGATA23-PhiC31-tUBQ1	T2P1.1	37	14	6	57
444 - PhiC31 target	435	pGATA23-PhiC31-tUBQ1	T2P1.5	4	20	31	55
444 - PhiC31 target	435	pGATA23-PhiC31-tUBQ1	T2P1.8	9	33	14	56
444 - PhiC31 target	436	pGATA23-PhiC31-NLS-tUBQ1	T2P3.5	28	0	10	38
444 - PhiC31 target	436	pGATA23-PhiC31-NLS-tUBQ1	T2P3.8	36	0	1	37
444 - PhiC31 target	436	pGATA23-PhiC31-NLS-tUBQ1	T2P3.11	51	0	1	52
444 - PhiC31 target	L1P97	pGATA23-PhiC31-DST-tUBQ1	T2P1.3	0	14	6	20
444 - PhiC31 target	L1P97	pGATA23-PhiC31-DST-tUBQ1	T2P1.4	0	16	4	20
444 - PhiC31 target	L1P97	pGATA23-PhiC31-DST-tUBQ1	T2P1.10	0	16	4	20
444 - PhiC31 target	439	pARF19-PhiC31-tUBQ1	T2P1.3	53	0	2	55
444 - PhiC31 target	439	pARF19-PhiC31-tUBQ1	T2P1.4	58	0	0	58
444 - PhiC31 target	439	pARF19-PhiC31-tUBQ1	T2P1.5	62	0	1	63
444 - PhiC31 target	472	pARF19-PhiC31-DST-tUBQ1	T2P1.2	13	0	3	16
444 - PhiC31 target	472	pARF19-PhiC31-DST-tUBQ1	T2P1.3	6	8	4	18
444 - PhiC31 target	472	pARF19-PhiC31-DST-tUBQ1	T2P1.4	17	0	2	19
444 - PhiC31 target	472	pARF19-PhiC31-DST-tUBQ1	T2P1.12	2	47	26	75
444 - PhiC31 target	472	pARF19-PhiC31-DST-tUBQ1	T2P1.13	50	5	1	56
444 - PhiC31 target	472	pARF19-PhiC31-DST-tUBQ1	T2P1.14	7	22	18	47
444 - PhiC31 target	503	pLBD16-PhiC31-tUBQ1	T2P2.4.1	25	7	24	56
444 - PhiC31 target	503	pLBD16-PhiC31-tUBQ1	T2P2.4.2	21	0	36	57
444 - PhiC31 target	503	pLBD16-PhiC31-tUBQ1	T2P2.4.7	42	1	22	65
444 - PhiC31 target	L1P96	pLBD16-PhiC31-DST-tUBQ1	T2P1.3	11	0	9	20
444 - PhiC31 target	L1P96	pLBD16-PhiC31-DST-tUBQ1	T2P1.6	11	0	8	19
444 - PhiC31 target	L1P96	pLBD16-PhiC31-DST-tUBQ1	T2P1.10	0	0	18	18
444 - PhiC31 target	L1P96	pLBD16-PhiC31-DST-tUBQ1	T2P1.11	15	0	2	17

### Sheet: T3s pDvp-int
Target	Construct #	Construct	Plant Line	Not specific	LR switch	No switch	Total
444 - PhiC31 target	435	pGATA23-PhiC31-tUBQ1	T3P1.5-1.3	0	5	15	20
444 - PhiC31 target	435	pGATA23-PhiC31-tUBQ1	T3P1.5-1.12	0	10	9	19
444 - PhiC31 target	435	pGATA23-PhiC31-tUBQ1	T3P1.8-1.2	8	10	2	20
444 - PhiC31 target	435	pGATA23-PhiC31-tUBQ1	T3P1.8-1.3	4	6	9	19
444 - PhiC31 target	472	pARF19-PhiC31-DST-tUBQ1	T3P1.3-1.3	15	1	3	19
444 - PhiC31 target	472	pARF19-PhiC31-DST-tUBQ1	T3P1.3-1.6	17	0	3	20
444 - PhiC31 target	472	pARF19-PhiC31-DST-tUBQ1	T3P1.3-1.17	18	2	0	20
444 - PhiC31 target	472	pARF19-PhiC31-DST-tUBQ1	T3P1.12-4.1	4	14	2	20
444 - PhiC31 target	472	pARF19-PhiC31-DST-tUBQ1	T3P1.12-4.19	2	13	5	20
444 - PhiC31 target	472	pARF19-PhiC31-DST-tUBQ1	T3P1.12-4.20	3	14	3	20
444 - PhiC31 target	472	pARF19-PhiC31-DST-tUBQ1	T3P1.12-4.3	11	2	5	18
444 - PhiC31 target	472	pARF19-PhiC31-DST-tUBQ1	T3P1.12-4.12	4	9	6	19
444 - PhiC31 target	472	pARF19-PhiC31-DST-tUBQ1	T3P1.12-4.19	10	1	1	12

### Sheet: T4s pDvp-int
Target	Construct #	Construct	Plant Line	Not specific	LR switch	No switch	Total
444 - PhiC31 target	435	pGATA23-PhiC31-tUBQ1	T4P1.5-1.3-1.5	0	6	11	17
444 - PhiC31 target	435	pGATA23-PhiC31-tUBQ1	T4P1.5-1.3-1.7	16	1	3	20
444 - PhiC31 target	435	pGATA23-PhiC31-tUBQ1	T4P1.5-1.3-1.20	2	7	10	19
444 - PhiC31 target	435	pGATA23-PhiC31-tUBQ1	T4P1.5-1.12-1.1	12	1	7	20
444 - PhiC31 target	435	pGATA23-PhiC31-tUBQ1	T4P1.5-1.12-1.2	1	3	14	18
444 - PhiC31 target	435	pGATA23-PhiC31-tUBQ1	T4P1.5-1.12-1.4	7	5	7	19
444 - PhiC31 target	435	pGATA23-PhiC31-tUBQ1	T4P1.8-1.2-1.3	7	6	7	20
444 - PhiC31 target	435	pGATA23-PhiC31-tUBQ1	T4P1.8-1.2-1.5	11	4	5	20
444 - PhiC31 target	435	pGATA23-PhiC31-tUBQ1	T4P1.8-1.2-1.6	4	12	4	20
444 - PhiC31 target	435	pGATA23-PhiC31-tUBQ1	T4P1.8-1.4-1.3	10	8	1	19
444 - PhiC31 target	435	pGATA23-PhiC31-tUBQ1	T4P1.8-1.4-1.4	6	7	7	20
444 - PhiC31 target	435	pGATA23-PhiC31-tUBQ1	T4P1.8-1.4-1.5	6	9	5	20

### Sheet: T1s Tuning
Target	Construct #	Construct	Plant Line	no switch	slight	partial	strong	full	total
444 - PhiC31 target	L1P1	pPP2AA3-PhiC31-tUBQ1	T1	0	0	2	12	16	30
444 - PhiC31 target	L1P2	pPP2AA3-PhiC31-NLS-tUBQ1	T1	0	1	1	5	19	26
444 - PhiC31 target	L1P4	pPP2AA3-PhiC31-DST-tUBQ1	T1	2	2	3	3	9	19
444 - PhiC31 target	L1P5	pPP2AA3-PhiC31-NLS-DST-tUBQ1	T1	0	0	1	6	10	17
444 - PhiC31 target	L1P16	pUBQ10-PhiC31-tUBQ1	T1	0	0	1	4	17	22
444 - PhiC31 target	L1P17	pUBQ10-PhiC31-NLS-tUBQ1	T1	0	0	0	2	13	15
444 - PhiC31 target	L1P18	pUBQ10-PhiC31-DST-tUBQ1	T1	3	1	2	2	8	16
444 - PhiC31 target	L1P19	pUBQ10-PhiC31-NLS-DST-tUBQ1	T1	0	0	4	4	14	22
444 - PhiC31 target	L1P22	p35S-PhiC31-NLS-tUBQ1	T1	0	0	0	2	15	17
444 - PhiC31 target	L1P23	p35S-PhiC31-tUBQ1	T1	0	0	0	3	14	17
444 - PhiC31 target	L1P24	p35S-PhiC31-NLS-DST-tUBQ1	T1	0	2	7	7	9	25
444 - PhiC31 target	L1P25	p35S-PhiC31-DST-tUBQ1	T1	0	0	2	8	8	18
444 - PhiC31 target	L1P27	p35S-UbArg-PhiC31NLS-tUBQ1	T1	3	17	2	0	0	22
444 - PhiC31 target	L1P56	p35S:UbGln:PhiC31-NLS:tUBQ1	T1	1	3	4	9	2	19
444 - PhiC31 target	L1P46	pPP2AA3:PhiC31:t35S	T1	1	2	6	5	1	15
444 - PhiC31 target	L1P47	pPP2AA3:PhiC31-NLS:t35S	T1	2	1	2	9	3	17
444 - PhiC31 target	L1P63	pUBQ10-PI-tUBQ1-p35S-IP-t35S	T1	2	4	8	3	0	17

### Sheet: T1s-T2s pEstradiol-int
Target	Construct #	Construct	Plant Line	Time after induction (hrs)	no switch	slight	partial	strong	full	total
444 - PhiC31 target	L1P38	p35S_XVE-PhiC31-tUBQ1	T1	0	7	0	0	0	0	7
444 - PhiC31 target	L1P38	p35S_XVE-PhiC31-tUBQ1	T1	24	7	0	0	0	0	7
444 - PhiC31 target	L1P38	p35S_XVE-PhiC31-tUBQ1	T1	48	0	2	4	1	0	7
444 - PhiC31 target	L1P38	p35S_XVE-PhiC31-tUBQ1	T1	72	0	1	0	2	4	7
444 - PhiC31 target	L1P38	p35S_XVE-PhiC31-tUBQ1	T2P2	0	15	0	0	0	0	15
444 - PhiC31 target	L1P38	p35S_XVE-PhiC31-tUBQ1	T2P3	0	15	0	0	0	0	15
444 - PhiC31 target	L1P38	p35S_XVE-PhiC31-tUBQ1	T2P4	0	15	0	0	0	0	15
444 - PhiC31 target	L1P38	p35S_XVE-PhiC31-tUBQ1	T2P5	0	15	0	0	0	0	15
444 - PhiC31 target	L1P38	p35S_XVE-PhiC31-tUBQ1	T2P2	24	15	0	0	0	0	15
444 - PhiC31 target	L1P38	p35S_XVE-PhiC31-tUBQ1	T2P3	24	15	0	0	0	0	15
444 - PhiC31 target	L1P38	p35S_XVE-PhiC31-tUBQ1	T2P4	24	15	0	0	0	0	15
444 - PhiC31 target	L1P38	p35S_XVE-PhiC31-tUBQ1	T2P5	24	15	0	0	0	0	15
444 - PhiC31 target	L1P38	p35S_XVE-PhiC31-tUBQ1	T2P2	48	6	6	3	0	0	15
444 - PhiC31 target	L1P38	p35S_XVE-PhiC31-tUBQ1	T2P3	48	7	7	1	0	0	15
444 - PhiC31 target	L1P38	p35S_XVE-PhiC31-tUBQ1	T2P4	48	9	5	1	0	0	15
444 - PhiC31 target	L1P38	p35S_XVE-PhiC31-tUBQ1	T2P5	48	6	7	2	0	0	15
444 - PhiC31 target	L1P38	p35S_XVE-PhiC31-tUBQ1	T2P2	72	5	0	2	5	3	15
444 - PhiC31 target	L1P38	p35S_XVE-PhiC31-tUBQ1	T2P3	72	4	0	0	7	4	15
444 - PhiC31 target	L1P38	p35S_XVE-PhiC31-tUBQ1	T2P4	72	4	0	2	7	2	15
444 - PhiC31 target	L1P38	p35S_XVE-PhiC31-tUBQ1	T2P5	72	5	0	2	4	4	15
