## Supplementary material for "An integrase toolbox to record gene-expression during plant development": Suppdata1

### Sheet: primers
oNL	primer name	sequence	purpose
3460	pGATA23_rev	CACTTCGTGGTCTCACATTTTCAATCTTAGTTCTTAGAGTTCC	amplify pGATA23 with GG1 on 3'
3468	pGATA23_fwd	CACTCTGTGGTCTCAGGAGCATGAATAATCTTTGCGTACACC	amplify pGATA23 with GG0 on 5'
3494	pARF7_fwd	cactctgtggtctcaggagaaaaaaaagctaggcgtcgaaatccataacttc	amplify pARF7 with GG0 on 5'
3495	pARF7_rev	cacttcgtggtctcacattgatcactcaactttactttctctgaagaataaaccc	amplify pARF7 with GG1 on 3'
3496	pARF19_fwd	cactctgtggtctcaggagccacgcgcagcaaatattg	amplify pARF19 with GG0 on 5'
3497	pARF19_rev	cacttcgtggtctcacattggtttatagaaagaacgaaaaaattggtttggtg	amplify pARF19 with GG1 on 3'
4477	tUBQ1 GG6 rev	ggatcggaggtctcaagcgcatttgtttgtctttaacaacggctc	amplify tUBQ1 with GG6 on 3'
4478	tUBQ1 GG4 fwd	cactctgtggtctcagcttagagactcttatcaagaatcccatctcttg	ampligy tUBQ1 with GG4 on 5'
4479	tUBQ1 GG5 fwd	cactctgtggtctcaggtaagagactcttatcaagaatcccatctcttg	amplify tUBQ1 with GG5 on 5'
4480	PhiC31-stop-GG4 rev	cgtgatgaggtctcaaagcttattatgctgccacatcctcggtac	amplify PhiC31 with GG4 on 3'
4481	PhiC31-NLS-stop-GG4 rev	cgtgatgaggtctcaaagcttacaccttcctctttttttttggtgctg	amplify PhiC31-NLS with GG4 on 3'
4483	PhiC31 GG2 fwd	cactctgtggtctcaagccgacacgtatgccggcgc	amplify PhiC31 with GG2 on 5'
4484	PhiC31 GG1 fwd	ggatcggaggtctcaaatggacacgtatgccggcg	amplify PhiC31 with GG1 on 5'
4490	tRBSC-mScarlet_Target_rev	acgttgatggtctcaatagtaaacaatgccaaagaagaagaggaaagtcg	tRBSC-mScarlet_Target_rev
4491	tRBSC-mScarlet_target_fwd	cactctgtggtctcaggagcgattgatgcatgttgtcaatcaattgg	tRBSC-mScarlet_target_fwd
4507	pLOM insert rev	cacgaggccctttcgtc	amplify UbArg and UbGln tag from twist sequences
4510	pLOM insert fwd	caatacgcaaaccgcctc	amplify UbArg and UbGln tag from twist sequences
5064	pLBD16_fwd	cactctgtggtctcaggagtgCCATTATTGATTGTCTCCTTAGAATCC	amplify pLBD16 with GG0 on 5'
5065	pLBD16_rev	cacttcgtggtctcacattCGGCGAAACGAACAAAAAAGTGATG	amplify pLBD16 with GG1 on 3'
5070	Bxb1_rev	cgtgatgaggtctcaaagcttattacgacatcccggtgtgtag	amplify Bxb1 with GG1 on 5'
5071	Bxb1_fwd	ggatcggaggtctcaaatgagagccctggtagtcatcc	amplify Bxb1 with GG4 on 3'
5072	Bxb1NLS_GG4_Rev	cgtgatgaggtctcaaagcttacaccttcctctttttttttggcgacatcccggtgtgtagcc	amplify Bxb1 with NLS and GG4 on 3'
5167	pUBQ10 GG1 rev	acgttgatggtctcacatTctgttaatcagaaaaactcagattaatcgac	amplify pUBQ10 with GG1 on 3'
5168	pUBQ10 GG0 fwd	cactctgtggtctcaggagctcaacaacaaactttccattcacc	amplify pUBQ10 with GG0 on 5'
5388	Fwd_GG1_P_XVE	cactctgtggtctcaggagccacgataccggtggtacc	amplify p35S_XVE estradiol inducible promoter with GG1 on 5'
5389	Rev_GG2_minim35S_long	acgttgatggtctcacattgctagagtcgactagcttcag	amplify p35S_XVE estradiol inducible promoter with GG2 on 3'
5418	pUBQ10-TACT-BbsI	acgttgatGAAGACaAAGTActgttaatcagaaaaactcagattaatcgac	amplify pUBQ10 with BpiI sites for target construction
5419	BbsI-GGAG-pUBQ10	cactctgtgGAAGACAAggagctcaacaacaaactttcc	amplify pUBQ10 with BpiI sites for target construction
5463	GG4-Tp901 rev	cgtgatgaggtctcaaagcttattaaccggtagcgagttggaatttaaatatg	amplify Tp901 with GG1 on 5'
5464	GG4-NLS-Tp901 rev	cgtgatgaggtctcaaagcttacaccttcctctttttttttggaccggtagcgagttggaatttaaatatg	amplify Tp901-NLS with GG4 on 3'
5465	GG0-Tp901-fwd	ggatcggaggtctcaaatgactaagaaagtagcaatctatacacg	amplify Tp901 with GG4 on 3'
5626	t35S-GG6 rev	ggatcggaggtctcaagcgatctggattttagtactggattttgg	amplify t35S with GG6 on 3' for L1P63 construction
5627	GG4-p35S fwd	cactctgtggtctcagcttggaggaattccaatcccac	amplify p35S with GG4 on 5' for L1P63 construction
5628	tUBQ1_GG4 rev	cgtgatgaggtctcaaagccatttgtttgtctttaacaacggctc	amplify tUBQ1 with GG4 on 3' for L1P63 construction
5806	Tp901_opt_NLS_rev	cgtgatgaggtctcaaagcgactttcctcttcttctttgGTTATCACCCGGTAGCCAACT	amplify Tp901_opt from gBlock
5807	Tp901_opt_fwd	ggatcggaggtctcaaATGACAAAAAAGGTCGCCAT	amplify Tp901_opt from gBlock

### Sheet: Level0
L0	Construct name	Linkers	Primer 1	Primer 2	Origin
L0-T1	Target-PhiC31 attP_PhiC31-pUBQ10-attB_PhiC31		N/A	N/A	IDT
L0-T3	mTurq-tUBQ10 Target		4510	4507	Twist
L0-T4	tRBSC-mScarlet_target		4491	4490	PCR from lab construct
L0-I38	BpiI-pUBQ10-BpiI		5418	5419	PCR from L0-I26
L0-I46	Target-Bxb1: attP_Bxb1-BpiI-attB_Bxb1		N/A	N/A	IDT
L0-I47	Target-Tp901: attP_Tp901-BpiI-attB_Tp901		N/A	N/A	IDT
L0-T4	Target-Bxb1: attP_Bxb1-pUBQ10-attB_Bxb1		N/A	N/A	Golden gate from L0-I46 and L0-I38
L0-T5	Target-Tp901: attP_Bxb1-pUBQ10-attB_Bxb1		N/A	N/A	Golden gate from L0-I47 and L0-I38
L0-I2	pPP2AA3-mutated	GG0-GG1	N/A	N/A	Twist
L0-I9	PhiC31	GG1-GG4	4484	4480	Orzaez lab+PCR
L0-I10	PhiC31	GG2-GG4	4483	4480	Orzaez lab+PCR
L0-I11	PhiC31-NLS	GG1-GG4	4484	4481	Orzaez lab+PCR
L0-I12	PhiC31-NLS	GG2-GG4	4483	4481	Orzaez lab+PCR
L0-I14	DST	GG4-GG5	N/A	N/A	IDT
L0-I15	tUBQ1	GG4-GG6	4478	4477	PCR from lab construct
L0-I16	tUBQ1	GG5-GG6	4479	4477	PCR from lab construct
L0-I18	Ub-Arg	GG1-GG2	4510	4507	Twist
L0-I20	Ub-Gln	GG1-GG2	4510	4507	Twist
L0-I23	Bxb1	GG1-GG4	5071	5070	Bonnet lab
L0-I25	p35S	GG0-GG1	N/A	N/A	moclo addgene pICH51266
L0-I26	pUBQ10	GG0-GG1	5168	5167	from lab construct
L0-I32	pLBD16	GG0-GG1	5064	5065	PCR from genomic DNA
L0-I35	Level0_P35S_XVE	GG0-GG1	5388	5389	1884 (from http://www.biocenter.helsinki.fi/bi/mahonen/vectors.html)
L0-I39	PhiC31-Intein	GG1-GG4	N/A	N/A	IDT
L0-I40	Intein-PhiC31	GG1-GG4	N/A	N/A	IDT
L0-I42	Tp901	GG1-GG4	5463	5465	Bonnet lab+PCR
L0-I42B	Tp901_opt	GG1-GG4	N/A	N/A	IDT
L0-I43	Tp901-NLS	GG1-GG4	5464	5465	Bonnet lab+PCR
L0-I43B	Tp901_opt-NLS	GG1-GG4	5807	5806	PCR from L0-I42B
pNL2080	pGATA23	GG0-GG1	3468	3460	PCR from genomic DNA
pNL2114	pARF19	GG0-GG1	3496	3497	PCR from genomic DNA
pNL2119	pARF7	GG0-GG1	3494	3495	PCR from genomic DNA
pNL2167	mScarlet-NLS	GG1-GG4	N/A	N/A	lab construct
pNL2102	tRBCs	GG4-GG6	N/A	N/A	from pL0M-T-RbcS-15318 EC15318
L0-I45	t35S	GG4-GG6	N/A	N/A	moclo addgene pICH41414

### Sheet: Level1
Construct Name	L1	G0-G1	G1-G2	G2-G3	G3-G4	G4-G5	G5-G6	aNL
pARF7-PhiC31-tUBQ1	L1_ARF7_1	pARF7 pNL2119	PhiC31 L0-I9			tUBQ1 L0-I15		437
pGATA23-PhiC31-NLS-tUBQ1	L1_GATA23_2	pGATA23 pNL2080	PhiC31-NLS L0-I11			tUBQ1 L0-I15		436
pGATA23-PhiC31-tUBQ1	L1_GATA23_1	pGATA23 pNL2080	PhiC31 L0-I9			tUBQ1 L0-I15		435
pARF19-PhiC31-NLS-tUBQ1	L1_ARF19_2	pARF19 pNL2114	PhiC31-NLS L0-I11			tUBQ1 L0-I15		440
pARF19-PhiC31-tUBQ1	L1_ARF19_1	pARF19 pNL2114	PhiC31 L0-I9			tUBQ1 L0-I15		439
pARF19-PhiC31-DST-tUBQ1	L1_ARF19_4	pARF19 pNL2114	PhiC31 L0-I9			DST L0-I14	tUBQ1 L0-I16	472
pPP2AA3-PhiC31-tUBQ1	L1P1	pPP2AA3-mutated L0-I2	PhiC31 L0-I9			tUBQ1 L0-I15		309
pPP2AA3-PhiC31-NLS-tUBQ1	L1P2	pPP2AA3-mutated L0-I2	PhiC31-NLS L0-I11			tUBQ1 L0-I15		310
pPP2AA3-PhiC31-DST-tUBQ1	L1P4	pPP2AA3-mutated L0-I2	PhiC31 L0-I9			DST L0-I14	tUBQ1 L0-I16	329
pPP2AA3-PhiC31-NLS-DST-tUBQ1	L1P5	pPP2AA3-mutated L0-I2	PhiC31-NLS L0-I11			DST L0-I14	tUBQ1 L0-I16	330
pUBQ10-PhiC31-tUBQ1	L1P16	pUBQ10 L0-I26	PhiC31 L0-I9			tUBQ1 L0-I15		488
pUBQ10-PhiC31-NLS-tUBQ1	L1P17	pUBQ10 L0-I26	PhiC31-NLS L0-I11			tUBQ1 L0-I15		489
pUBQ10-PhiC31-DST-tUBQ1	L1P18	pUBQ10 L0-I26	PhiC31 L0-I9			DST L0-I14	tUBQ1 L0-I16	490
pUBQ10-PhiC31-NLS-DST-tUBQ1	L1P19	pUBQ10 L0-I26	PhiC31-NLS L0-I11			DST L0-I14	tUBQ1 L0-I16	491
p35S-PhiC31-NLS-tUBQ1	L1P22	p35S L0-I25	PhiC31 L0-I9			tUBQ1 L0-I15		494
p35S-PhiC31-tUBQ1	L1P23	p35S L0-I25	PhiC31-NLS L0-I11			tUBQ1 L0-I15		495
p35S-PhiC31-NLS-DST-tUBQ1	L1P24	p35S L0-I25	PhiC31 L0-I9			DST L0-I14	tUBQ1 L0-I16	496
p35S-PhiC31-DST-tUBQ1	L1P25	p35S L0-I25	PhiC31-NLS L0-I11			DST L0-I14	tUBQ1 L0-I16	497
p35S-UbArg-PhiC31NLS-tUBQ1	L1P27	p35S L0-I25	Ub-Arg L0-I18	PhiC31-NLS L0-I12		tUBQ1 L0-I15		499
pLBD16-PhiC31-tUBQ1	L1P32	pLBD16 L0-I32	PhiC31 L0-I9			tUBQ1 L0-I15		503
pLBD16-PhiC31NLS-tUBQ1	L1P33	pLBD16 L0-I32	PhiC31-NLS L0-I11			tUBQ1 L0-I15		504
p35S_XVE-PhiC31-tUBQ1	L1P38	P35S_XVE L0-I35	PhiC31 L0-I9			tUBQ1 L0-I15		737
pPP2AA3:PhiC31:t35S	L1P46	pPP2AA3-mutated L0-I2	PhiC31 L0-I9			t35S L0-I45		536
pPP2AA3:PhiC31-NLS:t35S	L1P47	pPP2AA3-mutated L0-I2	PhiC31-NLS L0-I11			t35S L0-I45		537
p35S:UbGln:PhiC31-NLS:tUBQ1	L1P56	p35S L0-I25	Ub-Gln L0-I20	PhiC31-NLS L0-I12		tUBQ1 L0-I15		542
p35S-PI-t35S	L1P59	pUBQ10 L0-I26	PI L0-I39			tUBQ1 L0-I15		782
pUBQ10-IP-tUBQ1	L1P60	p35S L0-I25	IP L0-I40			t35S L0-I45		781
pUBQ10-PI-tUBQ1-p35S-IP-t35S	L1P63	pUBQ10-PI-tUBQ1 L1P59 GG0 GG4		p35S-IP-t35S L1P60 GG4 GG6				656
pARF19-mScarlet-NLS-tRBCS	L1P78	pARF19 pNL2114	mScarlet-NLS pNL2167			tRBCS pNL2102		650
pGATA23-mScarlet-NLS-tRBCS	L1P79	pGATA23 pNL2080	mScarlet-NLS pNL2167			tRBCS pNL2102		651
pLBD16-mScarlet-NLS-tRBCS	L1P80	pLBD16 L0-I32	mScarlet-NLS pNL2167			tRBCS pNL2102		652
pLBD16-PhiC31-DST-tUBQ1	L1P96	pLBD16 L0-I32	PhiC31 L0-I9			DST L0-I14	tUBQ1 L0-I16	L1P96
pGATA23-PhiC31-DST-tUBQ1	L1P97	pGATA23 pNL2080	PhiC31 L0-I9			DST L0-I14	tUBQ1 L0-I16	L1P97
pPP2AA3-Bxb1-tUBQ1	L1B1	pPP2AA3-mutated L0-I2	Bxb1 L0-I23			tUBQ1 L0-I15		471
pPP2AA3-Tp901-tUBQ1	L1Tp1	pPP2AA3-mutated L0-I2	Tp901 L0-I42			tUBQ1 L0-I15		553
pPP2AA3-Tp901-NLS-tUBQ1	L1Tp2	pPP2AA3-mutated L0-I2	Tp901-NLS L0-I43			tUBQ1 L0-I15		554
p35S-Tp901_opt-tUBQ1	L1Tp3	p35S L0-I25	Tp901_opt L0-I42B			tUBQ1 L0-I15		740
p35S-Tp901-tUBQ1	L1Tp4	p35S L0-I25	Tp901 L0-I42			tUBQ1 L0-I15		741
p35S-Tp901_opt-NLS-tUBQ1	L1Tp5	p35S L0-I25	Tp901_opt-NLS L0-I43B			tUBQ1 L0-I15		765
p35S-Tp901-NLS-tUBQ1	L1Tp6	p35S L0-I25	Tp901-NLS L0-I43			tUBQ1 L0-I15		742
pUBQ10-Tp901_opt-NLS-tUBQ1	L1Tp7	pUBQ10 L0-I26	Tp901_opt-NLS L0-I43B			tUBQ1 L0-I15		766
pUBQ10-Tp901-NLS-tUBQ1	L1Tp8	pUBQ10 L0-I26	Tp901-NLS L0-I43			tUBQ1 L0-I15		743
